# mtDNA-based reconstructions of change in effective population sizes of Holarctic birds do not agree with their reconstructed range sizes based on paleoclimates

**DOI:** 10.1101/2019.12.13.870410

**Authors:** Eleanor F. Miller, Rhys E. Green, Andrew Balmford, Robert Beyer, Marius Somveille, Michela Leonardi, William Amos, Andrea Manica

## Abstract

During the Quaternary, large climate oscillations had profound impacts on the distribution, demography and diversity of species globally. Birds offer a special opportunity for studying these impacts because surveys of geographical distributions, publicly-available genetic sequence data, and the existence of species with adaptations to life in structurally different habitats, permit large-scale comparative analyses. We use Bayesian Skyline Plot (BSP) analysis of mitochondrial DNA to reconstruct profiles depicting how effective population size (*N*_e_) may have changed over time, focussing on variation in the effect of the last deglaciation among 102 Holarctic species. Only 3 species showed a decline in *N*_e_ since the Last Glacial Maximum (LGM) and 7 showed no sizeable change, whilst 92 profiles revealed an increase in *N*_e_. Using bioclimatic Species Distribution Models (SDMs), we also estimated changes in species potential range extent since the LGM. Whilst most modelled ranges also increased, we found no correlation across species between the magnitude of change in range size and change in *N*_e_. The lack of correlation between SDM and BSP reconstructions could not be reconciled even when range shifts were considered. We suggest the lack of agreement between these measures might be linked to changes in population densities which can be independent of range changes. We caution that interpreting either SDM or BSPs independently is problematic and potentially misleading. Additionally, we found that *N*_e_ of wetland species tended to increase later than species from terrestrial habitats, possibly reflecting a delayed increase in the extent of this habitat type after the LGM.
