## Supplementary table 2 for "mtDNA-based reconstructions of change in effective population sizes of Holarctic birds do not agree with their reconstructed range sizes based on paleoclimates"

sciName	BSP_rel_diff	habitat	region	GBIF.code	citation	Clean.dataset	Thinned.dataset	LGM	Present	Present.LGM.Overlap	Present.LGM	SDM_prop_change
Acrocephalus palustris	0.245894429	SemiClosed	Eurasia	0000134-190306134739812	GBIF.org (06 March 2019) GBIF Occurrence Download https://doi.org/10.15468/dl.0ud3il	1466	455	1670000	7930000	0.140920555	6260000	3.748502994
Acrocephalus schoenobaenus	0.118726115	Wetlands	Eurasia	0000136-190306134739812	GBIF.org (06 March 2019) GBIF Occurrence Download https://doi.org/10.15468/dl.zeskgi	1882	602	6222500	13590000	0.342163355	7367500	1.184009642
Actitis hypoleucos	22.3593672	Wetlands	Eurasia	0000525-190307172214381	GBIF.org (08 March 2019) GBIF Occurrence Download https://doi.org/10.15468/dl.x83j5z	2716	958	10725000	24370000	0.333093968	13645000	1.272261072
Aegithalos caudatus	0.653321512	Closed	Eurasia	0000527-190307172214381	GBIF.org (08 March 2019) GBIF Occurrence Download https://doi.org/10.15468/dl.r4egg6	2933	933	8047500	16345000	0.278066687	8297500	1.031065548
Aegolius acadicus	0.022096753	Closed	NAmerica	0022776-190621201848488	GBIF.org (08 August 2019) GBIF Occurrence Download https://doi.org/10.15468/dl.7ze007	1513	508	6100000	7375000	0.250847458	1275000	0.209016393
Alectoris rufa	0.191714566	Open	Eurasia	0000139-190306134739812	GBIF.org (06 March 2019) GBIF Occurrence Download https://doi.org/10.15468/dl.s3mkbk	418	133	5965000	5752500	0.564102564	-212500	-0.035624476
Anser erythropus	-0.175051141	SemiClosed	Eurasia	0000147-190306134739812	GBIF.org (06 March 2019) GBIF Occurrence Download https://doi.org/10.15468/dl.ilsiji	158	55	8137500	3257500	0.476592479	-4880000	-0.59969278
Apus apus	0.277629287	Aerial	Eurasia	0021130-190621201848488	GBIF.org (05 August 2019) GBIF Occurrence Download https://doi.org/10.15468/dl.4ky8gs	4001	1331	14940000	2.30E+07	0.561086957	8060000	0.539491299
Aythya fuligula	0.129807296	Wetlands	Eurasia	0000148-190306134739812	GBIF.org (06 March 2019) GBIF Occurrence Download https://doi.org/10.15468/dl.mys46e	1991	596	5725000	18152500	0.215810494	12427500	2.170742358
Bubo bubo	-0.246427854	Open_orig	Eurasia	0021137-190621201848488	GBIF.org (05 August 2019) GBIF Occurrence Download https://doi.org/10.15468/dl.rryfpw	1988	782	17152500	28475000	0.473397717	11322500	0.660107856
Burhinus oedicnemus	10.80686042	Open	Eurasia	0000532-190307172214381	GBIF.org (08 March 2019) GBIF Occurrence Download https://doi.org/10.15468/dl.uhvq5i	705	363	7972500	13500000	0.440740741	5527500	0.69332079
Calidris alpina	16.91847483	Open	Holarctic	0000150-190306134739812	GBIF.org (06 March 2019) GBIF Occurrence Download https://doi.org/10.15468/dl.ejolcu	380	138	8671250	5273750	0.339628482	-8530000	-0.391812022
Calidris maritima	0.258906742	Open	Holarctic	0000533-190307172214381	GBIF.org (08 March 2019) GBIF Occurrence Download https://doi.org/10.15468/dl.ep6qbn	190	60	5651250	2565000	0.337577161	-6592500	-0.546118115
Campylorhynchus brunneicapillus	4.359622232	SemiClosed	NAmerica	0000535-190307172214381	GBIF.org (08 March 2019) GBIF Occurrence Download https://doi.org/10.15468/dl.na3wwa	575	281	2465000	3142500	0.571996818	677500	0.27484787
Cardinalis cardinalis	5.487804891	SemiClosed	NAmerica	0000537-190307172214381	GBIF.org (08 March 2019) GBIF Occurrence Download https://doi.org/10.15468/dl.am21mz	2105	805	3947500	8165000	0.374157991	4217500	1.06839772
Carduelis carduelis	0.043733083	SemiClosed	Eurasia	0022754-190621201848488	GBIF.org (08 August 2019) GBIF Occurrence Download https://doi.org/10.15468/dl.xmetea	3227	1011	4060000	11690000	0.272241232	7630000	1.879310345
Carpodacus erythrinus	82.06241786	SemiClosed	Eurasia	0000540-190307172214381	GBIF.org (08 March 2019) GBIF Occurrence Download https://doi.org/10.15468/dl.ysbswo	1581	629	17080000	22587500	0.456557831	5507500	0.322453162
Catharus guttatus	-0.024134835	Closed	NAmerica	0022745-190621201848488	GBIF.org (08 August 2019) GBIF Occurrence Download https://doi.org/10.15468/dl.m8o4tm	2915	895	5392500	8832500	0.19615058	3440000	0.637923041
Catharus minimus	0.970926224	SemiClosed	NAmerica	0000151-190306134739812	GBIF.org (06 March 2019) GBIF Occurrence Download https://doi.org/10.15468/dl.gn08om	429	198	990000	5042500	0.069905801	4052500	4.093434343
Catharus ustulatus	4.292926244	Closed	NAmerica	0000042-190307153128544	GBIF.org (08 March 2019) GBIF Occurrence Download https://doi.org/10.15468/dl.ep6qbn	196	71	642500	1017500	0.321867322	375000	0.583657588
Certhia brachydactyla	0.807958276	Closed	Eurasia	0000044-190307153128544	GBIF.org (07 March 2019) GBIF Occurrence Download https://doi.org/10.15468/dl.ahhkhi	1226	385	2562500	5060000	0.382905138	2497500	0.974634146
Certhia familiaris	0.98464843	Closed	Eurasia	0000542-190307172214381	GBIF.org (08 March 2019) GBIF Occurrence Download https://doi.org/10.15468/dl.qzbf4c	2177	670	9587500	14772500	0.362667118	5185000	0.540808344
Chloris chloris	0.898421866	SemiClosed	Eurasia	0000544-190307172214381	GBIF.org (08 March 2019) GBIF Occurrence Download https://doi.org/10.15468/dl.2ebvzt	3381	996	8340000	12650000	0.520158103	4310000	0.516786571
Cinclus cinclus	3.935984351	Rivers	Eurasia	0022769-190621201848488	GBIF.org (08 August 2019) GBIF Occurrence Download https://doi.org/10.15468/dl.avyo81	1584	539	16425000	12952500	0.735765296	-3472500	-0.211415525
Clangula hyemalis	0.362999949	Wetlands	Holarctic	0000547-190307172214381	GBIF.org (08 March 2019) GBIF Occurrence Download https://doi.org/10.15468/dl.y6n3ef	406	123	9743750	6080000	0.418929039	-10547500	-0.376010263
Coccothraustes coccothraustes	1.339065039	Closed	Eurasia	0000549-190307172214381	GBIF.org (08 March 2019) GBIF Occurrence Download https://doi.org/10.15468/dl.ypgfiu	1932	618	3825000	12260000	0.159869494	8435000	2.205228758
Coccyzus americanus	0.241660239	Closed	NAmerica	0000046-190307153128544	GBIF.org (07 March 2019) GBIF Occurrence Download https://doi.org/10.15468/dl.zrb4yd	1845	722	2765000	6597500	0.305797651	3832500	1.386075949
Colaptes auratus	-0.130985827	Closed	NAmerica	0000551-190307172214381	GBIF.org (08 March 2019) GBIF Occurrence Download https://doi.org/10.15468/dl.v0vavm	3524	1104	2825000	10772500	0.191459735	7947500	2.813274336
Columba palumbus	0.078352842	Closed	Eurasia	0022749-190621201848488	GBIF.org (08 August 2019) GBIF Occurrence Download https://doi.org/10.15468/dl.lb5hna	3332	1005	6227500	12832500	0.361581921	6605000	1.060618226
Coturnicops noveboracensis	4.129555804	Wetlands	NAmerica	0000003-190307172214381	GBIF.org (07 March 2019) GBIF Occurrence Download https://doi.org/10.15468/dl.rrpg69	230	123	2142500	5497500	0	3355000	1.565927655
Cyanistes caeruleus	0.030273483	Closed	Eurasia	0022757-190621201848488	GBIF.org (08 August 2019) GBIF Occurrence Download https://doi.org/10.15468/dl.vuqhcr	3076	881	4492500	10365000	0.320791124	5872500	1.307178631
Emberiza schoeniclus	15.71830704	Wetlands	Eurasia	0000557-190307172214381	GBIF.org (08 March 2019) GBIF Occurrence Download https://doi.org/10.15468/dl.fmwstu	2470	738	8002500	17365000	0.340627699	9362500	1.169946892
Empidonax alnorum	11.86087978	SemiClosed	NAmerica	0000005-190307172214381	GBIF.org (07 March 2019) GBIF Occurrence Download https://doi.org/10.15468/dl.oeu1qu	2009	605	2887500	7252500	0.03240262	4365000	1.511688312
Eremophila alpestris	22.69300952	Open	Holarctic	0000559-190307172214381	GBIF.org (08 March 2019) GBIF Occurrence Download https://doi.org/10.15468/dl.aowfc0	741	394	14225000	13970000	0.552595697	-6312500	-0.017926186
Erithacus rubecula	15.84809857	SemiClosed	Eurasia	0000561-190307172214381	GBIF.org (08 March 2019) GBIF Occurrence Download https://doi.org/10.15468/dl.6mqxj7	3075	860	5442500	10905000	0.367491976	5462500	1.003674782
Eugenes fulgens	0.825145497	Closed	NAmerica	0000572-190307172214381	GBIF.org (08 March 2019) GBIF Occurrence Download https://doi.org/10.15468/dl.cscfrx	158	90	2980000	2640000	0.894886364	-340000	-0.11409396
Ficedula zanthopygia	0.17242374	Closed	Eurasia	0000574-190307172214381	GBIF.org (08 March 2019) GBIF Occurrence Download https://doi.org/10.15468/dl.q6feoj	80	51	4792500	5810000	0.51979346	1017500	0.212310902
Fringilla coelebs	0.484348021	Closed	Eurasia	0000007-190307172214381	GBIF.org (07 March 2019) GBIF Occurrence Download https://doi.org/10.15468/dl.v5vilo	3653	1082	6705000	14080000	0.325461648	7375000	1.099925429
Geothlypis trichas	0.263299544	Wetlands	NAmerica	0000575-190307172214381	GBIF.org (08 March 2019) GBIF Occurrence Download https://doi.org/10.15468/dl.bcsrme	4515	1466	6400000	12507500	0.413351989	6107500	0.954296875
Gyps fulvus	1.486112607	Open_orig	Eurasia	0021156-190621201848488	GBIF.org (05 August 2019) GBIF Occurrence Download https://doi.org/10.15468/dl.yfrkak	404	197	8427500	10817500	0.61913566	2390000	0.283595372
Icterus galbula	2.110994915	Closed	NAmerica	0000009-190307172214381	GBIF.org (07 March 2019) GBIF Occurrence Download https://doi.org/10.15468/dl.vehq2a	1852	580	2150000	6010000	0.167221298	3860000	1.795348837
Junco hyemalis	2.679895724	Closed	NAmerica	0000581-190307172214381	GBIF.org (08 March 2019) GBIF Occurrence Download https://doi.org/10.15468/dl.q7ze67	3333	1015	6480000	10442500	0.206128801	3962500	0.611496914
Junco phaeonotus	0.137650649	Closed	NAmerica	0000583-190307172214381	GBIF.org (08 March 2019) GBIF Occurrence Download https://doi.org/10.15468/dl.nthkjc	132	75	3277500	2865000	0.87521815	-412500	-0.125858124
Lanius collurio	2.758370303	SemiClosed	Eurasia	0000584-190307172214381	GBIF.org (08 March 2019) GBIF Occurrence Download https://doi.org/10.15468/dl.n0rgdf	2557	752	3315000	10860000	0.229281768	7545000	2.2760181
Leucosticte brandti	0.709846376	Open	Eurasia	0000588-190307172214381	GBIF.org (08 March 2019) GBIF Occurrence Download https://doi.org/10.15468/dl.ehjnrx	88	63	15687500	4155000	0.963297232	-11532500	-0.735139442
Leucosticte nemoricola	3.896405252	Open	Eurasia	0000589-190307172214381	GBIF.org (08 March 2019) GBIF Occurrence Download https://doi.org/10.15468/dl.w5sekb	130	83	19555000	6120000	0.924019608	-13435000	-0.687036564
Leucosticte tephrocotis	0.947997764	Open	NAmerica	0000591-190307172214381	GBIF.org (08 March 2019) GBIF Occurrence Download https://doi.org/10.15468/dl.4uexnp	255	119	2360000	4385000	0.221208666	2025000	0.858050847
Locustella certhiola	9.834824628	Wetlands	Eurasia	0000594-190307172214381	GBIF.org (08 March 2019) GBIF Occurrence Download https://doi.org/10.15468/dl.vadic8	117	86	11237500	15380000	0.616710013	4142500	0.368631813
Locustella luscinioides	0.510774681	Wetlands	Eurasia	0000595-190307172214381	GBIF.org (08 March 2019) GBIF Occurrence Download https://doi.org/10.15468/dl.cyqxqb	711	279	1547500	7700000	0.119805195	6152500	3.975767367
Melospiza melodia	0.929950564	SemiClosed	NAmerica	0000012-190307172214381	GBIF.org (07 March 2019) GBIF Occurrence Download https://doi.org/10.15468/dl.c4yxws	3748	1121	6037500	10510000	0.282350143	4472500	0.740786749
Merops apiaster	34.39584665	SemiClosed	Eurasia	0000037-190307172214381	GBIF.org (07 March 2019) GBIF Occurrence Download https://doi.org/10.15468/dl.khblcb	1148	646	5655000	11905000	0.430281394	6250000	1.105216622
Motacilla alba	12.67849053	Open_orig	Eurasia	0021158-190621201848488	GBIF.org (05 August 2019) GBIF Occurrence Download https://doi.org/10.15468/dl.lh5cn8	5538	1987	28212500	37655000	0.634709866	9442500	0.334692069
Muscicapa striata	2.295857193	SemiClosed	Eurasia	0000596-190307172214381	GBIF.org (08 March 2019) GBIF Occurrence Download https://doi.org/10.15468/dl.x6kqo6	3278	1006	7165000	14752500	0.391798	7587500	1.058967202
Parus major	7.713834253	Closed	Eurasia	0000040-190307172214381	GBIF.org (07 March 2019) GBIF Occurrence Download https://doi.org/10.15468/dl.aovmeb	3992	1317	12430000	23197500	0.408018105	10767500	0.866251006
Parus monticolus	1.831784431	Closed	Eurasia	0000600-190307172214381	GBIF.org (08 March 2019) GBIF Occurrence Download https://doi.org/10.15468/dl.sgsrni	165	104	9597500	5182500	0.901591896	-4415000	-0.460015629
Passer domesticus	4.002814855	SemiClosed	Eurasia	0000553-190307172214381	GBIF.org (08 March 2019) GBIF Occurrence Download https://doi.org/10.15468/dl.opczfm	5178	1974	15825000	30295000	0.466166034	14470000	0.914375987
Passer hispaniolensis	4.787481878	SemiClosed	Eurasia	0000601-190307172214381	GBIF.org (08 March 2019) GBIF Occurrence Download https://doi.org/10.15468/dl.ytgpiu	533	289	5332500	8367500	0.553032566	3035000	0.56915143
Passer montanus	0.281772492	SemiClosed	Eurasia	0000044-190307172214381	GBIF.org (07 March 2019) GBIF Occurrence Download https://doi.org/10.15468/dl.msvsze	4308	1757	25822500	33362500	0.576545523	7540000	0.291993417
Passerculus sandwichensis	7.959801089	Open	NAmerica	0000602-190307172214381	GBIF.org (08 March 2019) GBIF Occurrence Download https://doi.org/10.15468/dl.jdef4f	3749	1118	8222500	14212500	0.227968338	5990000	0.728488902
Perisoreus canadensis	10.14991578	Closed	NAmerica	0000605-190307172214381	GBIF.org (08 March 2019) GBIF Occurrence Download https://doi.org/10.15468/dl.mj4lda	2142	657	4530000	7920000	0.065340909	3390000	0.748344371
Phylloscopus collybita	0.013339276	Closed	Eurasia	0022763-190621201848488	GBIF.org (08 August 2019) GBIF Occurrence Download https://doi.org/10.15468/dl.wp7qsu	2669	730	4720000	10127500	0.310540607	5407500	1.14565678
Phylloscopus pulcher	34.90976101	Closed	Eurasia	0000053-190307172214381	GBIF.org (07 March 2019) GBIF Occurrence Download https://doi.org/10.15468/dl.spin6q	108	65	7667500	4697500	0.938265035	-2970000	-0.387349201
Picoides tridactylus	3.410760059	Closed	Holarctic	0000054-190307172214381	GBIF.org (07 March 2019) GBIF Occurrence Download https://doi.org/10.15468/dl.w46mgx	163	115	5163750	11461250	0.095318148	3315000	1.219559429
Pinicola enucleator	5.065636856	Closed	Holarctic	0000607-190307172214381	GBIF.org (08 March 2019) GBIF Occurrence Download https://doi.org/10.15468/dl.olse1n	1335	498	5817500	10152500	0.117861961	3697500	0.745165449
Piranga rubra	2.363157314	Closed	NAmerica	0000055-190307172214381	GBIF.org (07 March 2019) GBIF Occurrence Download https://doi.org/10.15468/dl.yvkij6	1123	500	1580000	4565000	0.263964951	2985000	1.889240506
Plectrophenax nivalis	0.796398852	Open	Holarctic	0000059-190307172214381	GBIF.org (07 March 2019) GBIF Occurrence Download https://doi.org/10.15468/dl.dm2uil	295	92	10626250	4801250	0.479751781	-13892500	-0.548170803
Pluvialis squatarola	0.271671721	Open	Holarctic	0000609-190307172214381	GBIF.org (08 March 2019) GBIF Occurrence Download https://doi.org/10.15468/dl.biwyki	46	24	8447500	3886250	0.48947766	-10587500	-0.539952649
Poecile carolinensis	1.945703805	Closed	NAmerica	0000064-190307172214381	GBIF.org (07 March 2019) GBIF Occurrence Download https://doi.org/10.15468/dl.4msgkm	913	390	892500	3067500	0.190709046	2175000	2.43697479
Poecile gambeli	14.92503654	Closed	NAmerica	0000613-190307172214381	GBIF.org (08 March 2019) GBIF Occurrence Download https://doi.org/10.15468/dl.8syzrh	981	327	3755000	4155000	0.493983153	400000	0.106524634
Poecile montanus	40.8104079	Closed	Eurasia	0000615-190307172214381	GBIF.org (08 March 2019) GBIF Occurrence Download https://doi.org/10.15468/dl.xuahrs	2750	847	9445000	20372500	0.273285066	10927500	1.156961355
Poecile palustris	2.166361625	Closed	Eurasia	0000618-190307172214381	GBIF.org (08 March 2019) GBIF Occurrence Download https://doi.org/10.15468/dl.yh3srx	1877	556	6357500	10462500	0.283632019	4105000	0.645694062
Polioptila melanura	0.146241854	SemiClosed	NAmerica	0000622-190307172214381	GBIF.org (08 March 2019) GBIF Occurrence Download https://doi.org/10.15468/dl.z5qnkw	285	148	1747500	2665000	0.442776735	917500	0.525035765
Prunella modularis	0.224639363	Closed	Eurasia	0000623-190307172214381	GBIF.org (08 March 2019) GBIF Occurrence Download https://doi.org/10.15468/dl.28460g	2256	605	7285000	9722500	0.51144253	2437500	0.334591627
Pyrrhocorax pyrrhocorax	13.95474008	Open	Eurasia	0000625-190307172214381	GBIF.org (08 March 2019) GBIF Occurrence Download https://doi.org/10.15468/dl.gwolxs	788	423	26367500	15980000	0.943366708	-10387500	-0.393950887
Regulus regulus	2.571124194	Closed	Eurasia	0000626-190307172214381	GBIF.org (08 March 2019) GBIF Occurrence Download https://doi.org/10.15468/dl.znctre	2252	710	10957500	12595000	0.426756649	1637500	0.149441022
Riparia riparia	73.20941182	Wetlands	Holarctic	0000628-190307172214381	GBIF.org (08 March 2019) GBIF Occurrence Download https://doi.org/10.15468/dl.2ears0	2620	848	6515000	16550000	0.251854824	6267500	1.540291635
Scolopax rusticola	56.59059595	Closed	Eurasia	0000069-190307172214381	GBIF.org (07 March 2019) GBIF Occurrence Download https://doi.org/10.15468/dl.vtznsn	1822	574	5032500	11900000	0.186764706	6867500	1.364629906
Sitta europaea	6.1266144	Closed	Eurasia	0000631-190307172214381	GBIF.org (08 March 2019) GBIF Occurrence Download https://doi.org/10.15468/dl.rxqypw	2661	879	8410000	20317500	0.305278701	11907500	1.41587396
Sitta pygmaea	0.349765221	Closed	NAmerica	0000502-190307172214381	GBIF.org (08 March 2019) GBIF Occurrence Download https://doi.org/10.15468/dl.gbn9d4	514	229	4770000	4842500	0.617965927	72500	0.015199161
Sphyrapicus ruber	0.885861034	Closed	NAmerica	0000504-190307172214381	GBIF.org (08 March 2019) GBIF Occurrence Download https://doi.org/10.15468/dl.vhrzay	320	112	1480000	2025000	0.417283951	545000	0.368243243
Spinus spinus	18.5889673	Closed	Eurasia	0000633-190307172214381	GBIF.org (08 March 2019) GBIF Occurrence Download https://doi.org/10.15468/dl.2ejl2b	1718	529	5982500	9770000	0.376151484	3787500	0.633096532
Streptopelia turtur	17.80239477	SemiClosed	Eurasia	0000506-190307172214381	GBIF.org (08 March 2019) GBIF Occurrence Download https://doi.org/10.15468/dl.qilxdi	2455	879	7437500	16057500	0.410711506	8620000	1.158991597
Sturnella magna	1.39758464	Open	NAmerica	0000512-190307172214381	GBIF.org (08 March 2019) GBIF Occurrence Download https://doi.org/10.15468/dl.xkvo0e	1915	743	3895000	6767500	0.412633912	2872500	0.737483954
Sturnella neglecta	0.838981982	Open	NAmerica	0000635-190307172214381	GBIF.org (08 March 2019) GBIF Occurrence Download https://doi.org/10.15468/dl.u38qjg	2572	797	4947500	7625000	0.443934426	2677500	0.541182415
Sturnus vulgaris	1.143459431	Open	Eurasia	0000638-190307172214381	GBIF.org (08 March 2019) GBIF Occurrence Download https://doi.org/10.15468/dl.ftm9db	3407	1027	7537500	15597500	0.369610515	8060000	1.069320066
Sylviparus modestus	1.638784878	Closed	Eurasia	0000514-190307172214381	GBIF.org (08 March 2019) GBIF Occurrence Download https://doi.org/10.15468/dl.ykeyem	49	36	7390000	5935000	0.806234204	-1455000	-0.196887686
Tachycineta bicolor	16.87843339	Wetlands	NAmerica	0000641-190307172214381	GBIF.org (08 March 2019) GBIF Occurrence Download https://doi.org/10.15468/dl.o1vdjc	3728	1139	6112500	11675000	0.243254818	5562500	0.91002045
Toxostoma curvirostre	3.190669302	SemiClosed	NAmerica	0000516-190307172214381	GBIF.org (08 March 2019) GBIF Occurrence Download https://doi.org/10.15468/dl.lfrhky	645	300	2582500	3160000	0.579905063	577500	0.223620523
Toxostoma redivivum	3.753317508	SemiClosed	NAmerica	0000519-190307172214381	GBIF.org (08 March 2019) GBIF Occurrence Download https://doi.org/10.15468/dl.7zljty	67	37	2902500	2017500	0.780669145	-885000	-0.304909561
Troglodytes troglodytes	0.791330125	Closed	Eurasia	0000643-190307172214381	GBIF.org (08 March 2019) GBIF Occurrence Download https://doi.org/10.15468/dl.fm6eql	2931	931	12690000	14002500	0.564184967	1312500	0.103427896
Turdus philomelos	3.427353508	Closed	Eurasia	0000651-190307172214381	GBIF.org (08 March 2019) GBIF Occurrence Download https://doi.org/10.15468/dl.3wnjst	2908	792	6352500	13032500	0.347208901	6680000	1.051554506
Turdus torquatus	0.589382344	SemiClosed	Eurasia	0000522-190307172214381	GBIF.org (08 March 2019) GBIF Occurrence Download https://doi.org/10.15468/dl.bjwqxs	582	189	8650000	8570000	0.663652275	-80000	-0.009248555
Vermivora cyanoptera	0.091481277	Closed	NAmerica	0022766-190621201848488	GBIF.org (08 August 2019) GBIF Occurrence Download https://doi.org/10.15468/dl.8oy3u2	606	222	1052500	2237500	0.033519553	1185000	1.125890736
Vireo atricapilla	0.54511763	SemiClosed	NAmerica	0000653-190307172214381	GBIF.org (08 March 2019) GBIF Occurrence Download https://doi.org/10.15468/dl.meootf	87	48	2467500	3645000	0.438271605	1177500	0.477203647
Zonotrichia albicollis	0.156142167	SemiClosed	NAmerica	0000654-190307172214381	GBIF.org (08 March 2019) GBIF Occurrence Download https://doi.org/10.15468/dl.xjdy6v	1821	503	2860000	6987500	0.00822898	4127500	1.443181818
Zonotrichia atricapilla	0.571137639	SemiClosed	NAmerica	0000657-190307172214381	GBIF.org (08 March 2019) GBIF Occurrence Download https://doi.org/10.15468/dl.io3kom	307	130	757500	2485000	0.106639839	1727500	2.280528053
